# Probing the aggregated effects of purifying selection per individual on 1,380 medical phenotypes in the UK biobank

**DOI:** 10.1101/2020.11.16.385724

**Authors:** Ha My T. Vy, Daniel M. Jordan, Daniel J. Balick, Ron Do

**Affiliations:** The Charles Bronfman Institute for Personalized Medicine, Icahn School of Medicine at Mount Sinai, New York, NY, USA; Department of Genetics and Genomic Sciences, Icahn School of Medicine at Mount Sinai, New York, NY, USA; Division of Genetics, Brigham and Women’s Hospital, Harvard Medical School, Boston, MA, USA; Department of Biomedical Informatics, Harvard Medical School, Boston, MA, USA

## Abstract

Understanding the relationship between natural selection and phenotypic variation has been a long-standing challenge in human population genetics. With the emergence of biobank-scale datasets, along with new statistical metrics to approximate strength of purifying selection at the variant level, it is now possible to correlate a proxy of individual relative fitness with a range of medical phenotypes. We calculated a per-individual deleterious load score by summing the total number of derived alleles per individual after incorporating a weight that approximates strength of purifying selection. We assessed four methods for the weight, including GERP, phyloP, CADD, and fitcons. By quantitatively tracking each of these scores with the site frequency spectrum, we identified phyloP as the most appropriate weight. The phyloP-weighted load score was then calculated across 15,129,142 variants in 335,161 individuals from the UK Biobank and tested for association on 1,380 medical phenotypes. After accounting for multiple test correction, we observed a strong association of the load score amongst coding sites only on 27 traits including body mass, adiposity and metabolic rate. We further observed that the association signals were driven by common variants (derived allele frequency > 5%) with high phyloP score (phyloP > 2). Finally, through permutation analyses, we showed that the load score amongst coding sites had an excess of nominally significant associations on many medical phenotypes. These results suggest a broad impact of deleterious load on medical phenotypes and highlight the deleterious load score as a tool to disentangle the complex relationship between natural selection and medical phenotypes.

**Author summary:** This study aims to augment our understanding between the complex relation between natural selection and human phenotypic variation. We developed a load score to approximate the relative fitness of an individual and correlate it with a set of medical phenotypes. Association tests between the load score amongst coding sites and 1,380 phenotypes in a sample of 335,161 individuals from the UK Biobank showed a strong association with 27 traits including body mass, adiposity and metabolic rate. Furthermore, an excess of nominal associations at suggestive levels was observed between the load score amongst coding sites and medical phenotypes than would be expected under a null model. These results suggest that the aggregate effect of deleterious mutations as measured by the load score has a broad effect on human phenotypes.
