## Supplemental Table 2-9 for "Probing the aggregated effects of purifying selection per individual on 1,380 medical phenotypes in the UK biobank"

### Sheet: S2 Table
S2 Table. Association between load score and a set of geographical and socioeconomic variables
Covariate	Category				All variants load					non-coding load					coding load
			Beta	SE	pval	𝛒*		Beta	SE	pval	𝛒*		Beta	SE	pval	𝛒*
Age at recruitment			-0.000363461	0.000216406	0.0930486	-0.00290109		-0.000368159	0.000216406	0.0888986	-0.00293859		-3.07576e-05	0.000216407	0.886979	-0.000245502
Genetic sex			-0.00300409	0.00346358	0.385759	-0.00149817		-0.00374439	0.00346358	0.279664	-0.00186737		0.00371988	0.00346358	0.282824	0.00185514
Genotype measurement batch			-0.0171116	0.00514255	0.000876534	-0.0057475		-0.0127543	0.00514259	0.013134	-0.00428395		-0.0263629	0.00514244	2.95268e-07	-0.00885488
Index of Multiple Deprivation	England		0.000757698	0.000138	4.83119e-08	0.0101871		0.000760095	0.000138	4.35859e-08	0.0102212		9.08515e-05	0.0001388	0.512829	0.00122165
	Scotland		0.0013	0.00042	0.00195	0.0196		0.0012	0.00042	0.0036	0.0184		0.0006	0.00042	0.125	0.0097
	Wales		0.0009	0.00066	0.1619	0.0114		0.001	0.00066	0.119	0.0127		-0.0004	0.00066	0.518	-0.0053
Population density	England/Wales - Town and Fringe - sparse		-0.424487	0.447208	0.342524	-0.00164729		-0.39525	0.447227	0.376816	-0.00153377		-0.200815	0.447186	0.653386	-0.000779334
	England/Wales - Village - sparse		-0.270681	0.250001	0.278934	-0.00187902		-0.294209	0.250011	0.239284	-0.00204226		0.0929937	0.249989	0.709899	0.000645579
	England/Wales - Hamlet and Isolated dwelling - sparse		0.33565	0.707096	0.635009	0.000823805		0.252482	0.707126	0.721051	0.000619655		0.494866	0.707059	0.483995	0.00121464
	England/Wales - Urban - less sparse		0.0179797	0.00417854	1.6866e-05	0.00746725		0.018126	0.00417871	1.44023e-05	0.00752772		0.00136534	0.00417844	0.743852	0.000567076
	England/Wales - Town and Fringe - less sparse		-0.0259269	0.00669055	0.000106578	-0.00672504		-0.0242906	0.00669084	0.000283	-0.00630035		-0.012242	0.00669032	0.0672788	-0.00317556
	England/Wales - Village - less sparse		-0.00810913	0.00782106	0.299815	-0.00179938		-0.00572797	0.00782139	0.463958	-0.00127096		-0.0140713	0.00782063	0.0719788	-0.00312253
	England/Wales - Hamlet and Isolated Dwelling - less sparse		-0.0211456	0.0116521	0.0695638	-0.00314941		-0.0164471	0.0116526	0.158112	-0.00244952		-0.0284724	0.0116515	0.0145391	-0.00424087
	Postcode not linkable		-0.0786779	0.288675	0.785201	-0.000472998		-0.0614815	0.288687	0.831351	-0.000369601		-0.086496	0.28866	0.764447	-0.000520026
	Scotland - Large Urban Area		-0.00417453	0.00748936	0.577258	-0.00096734		-0.00960626	0.00748965	0.199631	-0.00222591		0.0295897	0.0074888	7.77793e-05	0.00685699
	Scotland - Other Urban Area		-0.00780478	0.0167276	0.6408	-0.000809734		-0.00825229	0.0167283	0.621792	-0.000856127		0.00182812	0.0167268	0.91297	0.000189675
	Scotland - Accessible Small Town		-0.0165847	0.0316542	0.600326	-0.000909267		-0.0256124	0.0316554	0.418458	-0.00140416		0.0458429	0.0316524	0.147528	0.00251351
	Scotland - Remote Small Town		-0.30682	0.333332	0.35733	-0.00159743		-0.398218	0.333345	0.23224	-0.0020732		0.454111	0.333314	0.173068	0.00236441
	Scotland - Accessible Rural		-0.0256994	0.0298247	0.388863	-0.00149542		-0.0346157	0.0298259	0.245809	-0.00201416		0.0460883	0.0298231	0.122253	0.00268196
	Scotland - Remote Rural		-0.523661	0.333331	0.116185	-0.0027264		-0.509852	0.333345	0.12614	-0.00265439		-0.178481	0.333315	0.592322	-0.000929297
	Scotland - Very Remote Rural		0.819657	0.577341	0.155693	0.00246385		0.865256	0.577365	0.133971	0.00260081		-0.135327	0.577313	0.814668	-0.000406808
Place of birth in UK	north co-ordinate		8.14049e-05	0.000104345	0.435302	0.00136357		2.21529e-05	0.00010435	0.831878	0.000371054		0.000329841	0.000104329	0.00156949	0.00552576
	east co-ordinate		-0.00080181	0.00018614	1.65111e-05	-0.00752867		-0.000452632	0.000186153	0.0150368	-0.00424982		-0.00202517	0.000186086	1.40483e-27	-0.0190181
Townsend deprivation index at recruitment			0.00246679	0.000588802	2.79629e-05	0.00724097		0.00251774	0.000588801	1.90293e-05	0.00739053		0.000118085	0.000588839	0.841059	0.000346611
Genetic principal components	PC1		0.0495795	0.00106831	0	0.0799073		0.0510701	0.0010681	0	0.0823098		-0.00127087	0.00107174	0.235702	-0.00204826
	PC2		0.00699614	0.00115233	1.27012e-09	0.0104865		0.00740697	0.00115232	1.29581e-10	0.0111023		-0.00126285	0.00115239	0.273145	-0.00189289
	PC3		0.00479755	0.00109039	1.08352e-05	0.00759978		0.0060917	0.00109037	2.31424e-08	0.00964984		-0.00629091	0.00109036	7.955e-09	-0.00996542
	PC4		0.00461404	0.000586292	3.56061e-15	0.0135926		0.00312871	0.000586321	9.49917e-08	0.00921692		0.00877572	0.00058615	1.16555e-50	0.0258526
	PC5		0.00118545	0.000260342	5.27988e-06	0.00786501		0.000500294	0.000260349	0.0546528	0.00331927		0.00392798	0.000260262	1.8885e-51	0.0260607
	PC6		-0.00155135	0.00104942	0.139331	-0.00255348		-0.00126059	0.00104942	0.229664	-0.00207491		-0.00173602	0.00104942	0.0980747	-0.00285744
	PC7		0.00160464	0.00092283	0.0820659	0.00300351		0.00135981	0.000922831	0.140612	0.00254524		0.00145868	0.000922831	0.113957	0.00273031
	PC8		-0.0048512	0.000871298	2.58189e-08	-0.00961695		-0.00417	0.000871309	1.70288e-06	-0.00826655		-0.00416263	0.000871309	1.77609e-06	-0.00825193
	PC9		-0.000972877	0.000368071	0.00821353	-0.00456559		-0.000743971	0.000368072	0.0432534	-0.00349136		-0.00140935	0.000368067	0.000128661	-0.00661388
	PC10		0.00832707	0.000757886	4.4511e-28	0.0189751		0.00759803	0.000757909	1.19278e-23	0.0173138		0.00495026	0.000757974	6.5463e-11	0.0112803
	PC11		0.00735089	0.000481109	1.09872e-52	0.0263827		0.00663045	0.00048114	3.422e-43	0.023797		0.00479424	0.000481205	2.22977e-23	0.0172068
	PC12		-0.000715871	0.000733869	0.329325	-0.00168496		0.000283462	0.00073387	0.699307	0.00066719		-0.00538467	0.000733811	2.17379e-13	-0.012674
	PC13		-0.00241864	0.00105485	0.0218558	-0.00396052		-0.00174459	0.00105485	0.0981547	-0.00285676		-0.00394235	0.00105484	0.000185955	-0.0064556
	PC14		-0.00332386	0.00052708	2.86356e-10	-0.0108922		-0.00348525	0.000527077	3.78669e-11	-0.0114211		0.000404994	0.00052711	0.442293	0.00132715
	PC15		-0.00796838	0.000899644	8.23929e-19	-0.0152976		-0.00786815	0.000899646	2.22374e-18	-0.0151052		-0.00160286	0.000899745	0.0748375	-0.00307716
	PC16		-0.00634688	0.000542019	1.15316e-31	-0.0202223		-0.00640389	0.000542017	3.31727e-32	-0.020404		-0.000580463	0.000542129	0.2843	-0.00184946
	PC17		-0.00201587	0.000866154	0.0199459	-0.0040201		-0.00185099	0.000866155	0.0325969	-0.00369131		-0.00114472	0.000866159	0.1863	-0.00228284
	PC18		0.00184774	0.000584839	0.00158109	0.00545723		0.00258445	0.00058483	9.91229e-06	0.00763309		-0.00374255	0.000584812	1.56009e-10	-0.0110535
	PC19		0.000745834	0.000597278	0.211768	0.00215694		0.000888456	0.000597278	0.136881	0.00256941		-0.000643402	0.000597279	0.281382	-0.00186071
	PC20		0.00124107	0.000600616	0.038798	0.00356921		0.00162922	0.000600613	0.00667618	0.00468549		-0.0019283	0.00060061	0.00132487	-0.00554561
	PC21		-0.00138783	0.000615423	0.0241285	-0.00389524		-0.00165992	0.000615421	0.00699265	-0.00465891		0.00124333	0.000615424	0.0433546	0.00348967
	PC22		0.000507953	0.000602269	0.399006	0.00145682		0.000800372	0.000602268	0.183872	0.00229549		-0.00154686	0.000602264	0.0102172	-0.00443643
	PC23		-0.00432528	0.000604076	8.07501e-13	-0.012367		-0.00433895	0.000604076	6.84492e-13	-0.0124061		-0.000575433	0.000604122	0.340838	-0.0016453
	PC24		0.00211632	0.00065968	0.00133631	0.00554134		0.00206028	0.000659681	0.0017894	0.00539463		0.000596977	0.00065969	0.3655	0.00156312
	PC25		-0.0016492	0.000627011	0.00853233	-0.00454327		-0.00105292	0.000627015	0.0931042	-0.0029006		-0.00347961	0.000626989	2.86358e-08	-0.00958572
	PC26		0.000132071	0.000627308	0.83325	0.000363664		0.000275368	0.000627308	0.660686	0.00075824		-0.000733617	0.000627307	0.242215	-0.00202005
	PC27		0.00284544	0.000621667	4.71597e-06	0.00790593		0.00268784	0.000621669	1.53553e-05	0.00746805		0.00127117	0.000621682	0.0408833	0.00353188
	PC28		0.00613297	0.000623819	8.31084e-23	0.0169795		0.00574594	0.00062383	3.25647e-20	0.015908		0.00295078	0.000623888	2.24989e-06	0.00816939
	PC29		0.00311128	0.000622403	5.77093e-07	0.00863429		0.00279483	0.000622407	7.11262e-06	0.00775609		0.00201944	0.000622416	0.00117663	0.00560425
	PC30		0.00954523	0.000615986	3.86407e-54	0.0267568		0.00844056	0.000616034	1.02205e-42	0.0236602		0.00729747	0.000616078	2.3174e-32	0.020456
	PC31		0.0037402	0.000622002	1.82124e-09	0.0103861		0.00319752	0.000622011	2.73991e-07	0.00887918		0.0035014	0.000622006	1.81178e-08	0.00972303
	PC32		0.00290953	0.000630861	3.98969e-06	0.00796617		0.00213975	0.00063087	0.000694586	0.00585854		0.00466246	0.000630829	1.4607e-13	0.0127656
	PC33		0.00550215	0.000617695	5.24262e-19	0.0153844		0.00505921	0.000617706	2.61435e-16	0.0141459		0.00309725	0.000617745	5.33935e-07	0.00866014
	PC34		-0.00347404	0.000618613	1.95757e-08	-0.00969995		-0.0028944	0.000618622	2.88686e-06	-0.00808154		-0.00366345	0.00061861	3.18238e-09	-0.0102288
	PC35		-0.00294137	0.000622348	2.28806e-06	-0.00816349		-0.00336164	0.000622342	6.60942e-08	-0.00932992		0.00178302	0.000622361	0.00417137	0.0049486
	PC36		0.00652907	0.000617933	4.32534e-26	0.0182479		0.00682106	0.000617924	2.51477e-28	0.0190639		-0.000680718	0.000618035	0.270713	-0.00190252
	PC37		-0.00283472	0.000618175	4.52799e-06	-0.00792062		-0.00294574	0.000618174	1.88721e-06	-0.00823082		0.000219738	0.000618194	0.722251	0.000613981
	PC38		-0.00385646	0.000615999	3.84195e-10	-0.0108133		-0.00363277	0.000616003	3.69773e-09	-0.0101861		-0.00177797	0.000616027	0.00389955	-0.00498534
	PC39		0.00193579	0.00061637	0.001686	0.00542481		0.00182718	0.000616371	0.00303281	0.00512045		0.000912456	0.000616377	0.13878	0.00255704
	PC40		-0.00487219	0.000616178	2.64211e-15	-0.0136569		-0.00422934	0.000616193	6.72346e-12	-0.011855		-0.00425688	0.000616192	4.91153e-12	-0.0119321
UK Biobank assessment centre	Manchester		0.0218964	0.010664	0.0400447	0.00354669		0.0209662	0.010664	0.0492914	0.00339603		0.00830296	0.0106641	0.436221	0.00134488
	Oxford		-0.00497314	0.0102067	0.626086	-0.000841628		-0.00454033	0.0102067	0.656437	-0.00076838		-0.00267328	0.0102067	0.793388	-0.000452411
	Cardiff		-0.0214577	0.00907337	0.0180351	-0.00408494		-0.0237498	0.00907335	0.00885729	-0.00452128		0.00981788	0.00907343	0.279232	0.00186905
	Glasgow		0.00956631	0.00904354	0.290145	0.00182717		0.00228856	0.00904355	0.800222	0.000437118		0.0417603	0.00904327	3.87908e-06	0.00797626
	Edinburgh		-0.0256051	0.00919467	0.00535671	-0.00481017		-0.0279625	0.00919465	0.00235675	-0.00525303		0.00939377	0.00919476	0.30695	0.00176471
	Stoke		0.0700089	0.00878737	1.63095e-15	0.0137603		0.0688291	0.0087874	4.78866e-15	0.0135284		0.0155743	0.00878816	0.0763646	0.00306113
	Reading		0.00104576	0.00709832	0.882876	0.000254478		0.00321246	0.00709831	0.650862	0.000781729		-0.0111312	0.00709829	0.116847	-0.0027087
	Bury		0.0179204	0.00725535	0.0135133	0.00426639		0.013198	0.00725538	0.0689019	0.00314211		0.0275677	0.00725526	0.000144904	0.00656316
	Newcastle		-0.0208421	0.00650321	0.00135121	-0.00553583		-0.0188228	0.00650323	0.00379934	-0.00499948		-0.0135357	0.00650327	0.0374004	-0.00359519
	Leeds		-0.00664305	0.0059686	0.26571	-0.00192251		-0.00636356	0.0059686	0.286347	-0.00184162		-0.0024462	0.00596861	0.681921	-0.000707934
	Bristol		-0.000279065	0.00602233	0.963041	-8.00415e-05		-0.00101021	0.00602233	0.866785	-0.000289749		0.00409158	0.00602233	0.496884	0.00117355
	Barts		-0.0151188	0.0131492	0.250234	-0.00198605		-0.0131355	0.0131493	0.317819	-0.00172551		-0.0115876	0.0131493	0.378191	-0.00152218
	Nottingham		-0.0114193	0.00670068	0.0883444	-0.0029437		-0.00710542	0.0067007	0.288964	-0.00183165		-0.0258143	0.00670057	0.000116911	-0.00665448
	Sheffiel		0.00402218	0.00705348	0.568515	0.000984991		0.00458868	0.00705348	0.515334	0.00112372		-0.00332753	0.00705348	0.637101	-0.000814877
	Liverpool		0.031695	0.00692076	4.658e-06	0.0079104		0.027472	0.00692081	7.20464e-05	0.00685642		0.0272099	0.00692082	8.43962e-05	0.00679102
	Middlesborough		-0.0370121	0.0083578	9.49409e-06	-0.00764916		-0.0332734	0.00835785	6.86112e-05	-0.0068765		-0.0252211	0.00835793	0.0025478	-0.00521236
	Hounslow		-0.0100055	0.00842725	0.23512	-0.00205081		-0.00695424	0.00842726	0.409254	-0.0014254		-0.0177037	0.00842721	0.0356609	-0.00362871
	Croydon		-0.0246576	0.00834468	0.00312797	-0.005104		-0.0208906	0.00834471	0.0122993	-0.00432424		-0.023703	0.00834469	0.00450477	-0.00490639
	Birmingham		0.0214809	0.00810473	0.00803973	0.00457808		0.0216507	0.00810473	0.00755462	0.00461428		0.00158427	0.00810481	0.845023	0.000337645
	Swansea		-0.0286101	0.0248445	0.249499	-0.00198913		-0.034891	0.0248445	0.160208	-0.00242581		0.0313539	0.0248445	0.206947	0.00217989
	Wrexham		0.133964	0.0449794	0.00289824	0.00514452		0.133202	0.0449794	0.00306272	0.00511523		0.02162	0.0449799	0.630759	0.000830254
* 𝛒: pearson correlation

### Sheet: S3 Table
S3 Table. Derived allele frequency stratification analysis.
			0 < DAF < 0.05 (76,185 SNPs)				0.05 <= DAF < 0.3 (10,552 SNPs)				0.3 <= DAF < 0.7 (5,530 SNPs)				0.7 <= DAF < 1.0 (3,587 SNPs)
Phenotypes		beta	SE	P-value		beta	SE	P-value		beta	SE	P-value		beta	SE	P-value
Arm fat-free mass (right)		-0.00259725	0.00118077	0.0278347		-0.00329647	0.00117652	0.00508087		-0.0054665	0.0011777	3.45756e-06		-0.00162304	0.00118013	0.169038
Arm fat-free mass (left)		-0.00247293	0.00120246	0.0397301		-0.0035671	0.00119807	0.00290761		-0.00510176	0.00119934	2.10223e-05		-0.00224411	0.00120176	0.0618535
Arm predicted mass (left)		-0.00263638	0.00119825	0.027794		-0.00345221	0.00119386	0.00383276		-0.00511257	0.00119514	1.88804e-05		-0.00192964	0.00119756	0.107112
Leg fat mass (left)		-0.00218437	0.00148818	0.142156		-0.00567257	0.00148282	0.000130517		-0.00608823	0.00148433	4.10302e-05		-0.00107944	0.00148743	0.468017
Basal metabolic rate		-0.00205245	0.0012442	0.0990218		-0.00362848	0.00123975	0.00342529		-0.00543337	0.00124098	1.19659e-05		-0.00208297	0.0012436	0.0939448
Arm predicted mass (right)		-0.00229972	0.00117751	0.050816		-0.00292663	0.00117327	0.0126173		-0.00553942	0.00117444	2.39889e-06		-0.00164844	0.00117688	0.161307
Weight		-0.00261079	0.00166393	0.116637		-0.00554926	0.00165793	0.000816729		-0.00683949	0.00165976	3.77709e-05		-0.00184448	0.00166325	0.267448
Whole body water mass		-0.00212169	0.00118979	0.074548		-0.00315967	0.00118555	0.00769578		-0.00502461	0.00118672	2.29603e-05		-0.00209241	0.00118921	0.0784956
Leg fat mass (right)		-0.00222493	0.00150514	0.139349		-0.0054934	0.00149973	0.000249399		-0.00581054	0.00150127	0.000108677		-0.000674055	0.0015044	0.654114
Whole body fat-free mass		-0.00197582	0.00118835	0.0963836		-0.0031239	0.00118412	0.00833652		-0.00499845	0.00118528	2.47546e-05		-0.00218686	0.00118775	0.0655963
Whole body fat mass		-0.00239304	0.00183798	0.192921		-0.00696359	0.00183126	0.0001432		-0.0071883	0.00183329	8.82097e-05		9.099e-05	0.00183717	0.960499
Leg fat percentage (left)		-0.00189158	0.00115142	0.10042		-0.00389718	0.00114728	0.000681654		-0.004363	0.00114845	0.000145283		-0.000482177	0.00115084	0.675232
Trunk fat-free mass		-0.00207137	0.00118734	0.081066		-0.00276447	0.00118296	0.019445		-0.00500194	0.00118422	2.40272e-05		-0.00214909	0.00118663	0.0701276
Trunk predicted mass		-0.00204575	0.00118236	0.0835905		-0.00270434	0.00117803	0.0216964		-0.00492967	0.00117927	2.91251e-05		-0.00213531	0.00118168	0.0707614
Trunk fat mass		-0.00260494	0.00189389	0.168995		-0.0066622	0.00188693	0.000414521		-0.00701845	0.00188896	0.000202836		0.000461539	0.00189282	0.807358
Leg predicted mass (right)		-0.00103895	0.00121045	0.390718		-0.0031572	0.00120609	0.00885273		-0.00485577	0.00120731	5.77293e-05		-0.0024568	0.00120983	0.0422866
Leg fat-free mass (right)		-0.00105312	0.00121826	0.387345		-0.00317001	0.00121388	0.00901594		-0.0048382	0.00121511	6.84395e-05		-0.00239313	0.00121764	0.0493711
Leg fat-free mass (left)		-0.00142811	0.00122519	0.243769		-0.0031812	0.00122082	0.00916663		-0.00465885	0.00122204	0.000137672		-0.00188426	0.00122456	0.123872
Leg predicted mass (left)		-0.00141623	0.00121733	0.244673		-0.00317345	0.00121297	0.00889042		-0.00457177	0.00121419	0.000166387		-0.00182789	0.0012167	0.133014
Leg fat percentage (right)		-0.00201757	0.00116697	0.0838276		-0.00364713	0.00116278	0.00170955		-0.00386735	0.00116397	0.000892129		4.42916e-05	0.0011664	0.969709
Arm fat mass (right)		-0.00119259	0.00185441	0.520153		-0.00623231	0.00184771	0.00074369		-0.00664147	0.00184961	0.000329798		-0.000896186	0.00185345	0.628724
Body mass index (BMI)		-0.000983746	0.00186155	0.597185		-0.00542125	0.00185488	0.00347042		-0.00691366	0.00185696	0.000196829		-0.00262775	0.00186082	0.157909
Arm fat mass (left)		-0.000938832	0.00185557	0.612891		-0.00613027	0.00184878	0.000913776		-0.00650257	0.00185076	0.000442372		-0.00111379	0.00185453	0.548121
Waist circumference		-0.00199325	0.00165139	0.227428		-0.00531326	0.00164535	0.00124125		-0.00471645	0.00164731	0.00419517		-0.00153064	0.00165067	0.35378
Body fat percentage		-0.00171154	0.00141821	0.2275		-0.00454015	0.00141308	0.00131399		-0.0046601	0.00141464	0.000987172		0.000660609	0.00141751	0.64119
Hip circumference		-0.000898804	0.00188833	0.63409		-0.00565337	0.0018814	0.00265711		-0.006941	0.00188362	0.000228819		-0.000625882	0.00188743	0.740187
Impedance of arm (left)		0.00165013	0.00133744	0.21728		0.00251202	0.00133266	0.0594364		0.0039161	0.00133402	0.0033297		0.00410916	0.00133676	0.00211256
DAF: derived allele frequency
SNPs: single nucleotide polymorphisms.

### Sheet: S4 Table
S4 Table. phyloP score stratification analysis.
			0 < phyloP <= 2 (54,840 SNPs)				2 < phyloP <= 4 (19,414 SNPs)				4 < phyloP <= 6 (10,865 SNPs)				6 < phyloP <= 8 (7,582 SNPs)				8 < phyloP <= 10 (3,315 SNPs)
Phenotypes		beta	SE	P-value		beta	SE	P-value		beta	SE	P-value		beta	SE	P-value		beta	SE	P-value
Arm fat-free mass (right)		0.0014078	0.00117785	0.231997		-0.00523387	0.00117578	8.53388e-06		-0.00227626	0.00117425	0.0525662		-0.00510268	0.00117686	1.45248e-05		-0.00370578	0.00117467	0.00160655
Arm fat-free mass (left)		0.00166557	0.00119945	0.164953		-0.00600171	0.00119733	5.37368e-07		-0.002007	0.00119579	0.0932719		-0.00456415	0.00119847	0.000139957		-0.00431689	0.0011962	0.000307619
Arm predicted mass (left)		0.00133999	0.00119525	0.262245		-0.00585407	0.00119315	9.28098e-07		-0.00198135	0.00119159	0.0963567		-0.00454794	0.00119428	0.000140066		-0.00405897	0.00119201	0.000661419
Leg fat mass (left)		-0.000441274	0.00148447	0.766268		-0.00645924	0.00148191	1.30871e-05		-0.00273103	0.00148	0.0649962		-0.00570957	0.00148331	0.000118525		-0.00379967	0.0014805	0.010274
Basal metabolic rate		0.00111632	0.00124112	0.368417		-0.0062428	0.00123897	4.68952e-07		-0.00225584	0.00123738	0.0682926		-0.00398372	0.00124014	0.00131687		-0.00402929	0.00123778	0.00113309
Arm predicted mass (right)		0.0014156	0.0011746	0.228138		-0.00557407	0.00117252	1.9962e-06		-0.00193236	0.00117101	0.0989119		-0.00436557	0.00117362	0.000199457		-0.00384031	0.00117144	0.00104453
Weight		0.000639171	0.00165974	0.700161		-0.00828145	0.00165708	5.80805e-07		-0.0027673	0.00165467	0.0944438		-0.00535277	0.00165791	0.00124402		-0.00485625	0.00165511	0.00334547
Whole body water mass		0.00124198	0.00118685	0.295352		-0.00567897	0.0011848	1.64227e-06		-0.00209383	0.00118326	0.0768037		-0.00379624	0.00118591	0.00136911		-0.00387747	0.00118365	0.0010535
Leg fat mass (right)		0.000204393	0.00150141	0.891715		-0.0063745	0.00149883	2.10999e-05		-0.00300966	0.00149687	0.0443647		-0.00531895	0.00150022	0.000391999		-0.00352025	0.00149737	0.0187265
Whole body fat-free mass		0.00129798	0.00118541	0.273533		-0.00566569	0.00118335	1.68682e-06		-0.00228128	0.00118183	0.0535718		-0.00361587	0.00118445	0.00226757		-0.00370907	0.00118222	0.00170487
Whole body fat mass		-0.000117841	0.00183345	0.948753		-0.00801257	0.00183035	1.20026e-05		-0.00326216	0.00182773	0.0742924		-0.00585998	0.00183212	0.00138176		-0.00469842	0.00182855	0.0101856
Leg fat percentage (left)		-0.000930964	0.00114855	0.417621		-0.00380062	0.00114658	0.000917398		-0.00164029	0.00114509	0.152016		-0.00492704	0.00114763	1.76143e-05		-0.00243353	0.00114546	0.0336298
Trunk fat-free mass		0.00185315	0.00118439	0.117667		-0.0053785	0.00118228	5.38574e-06		-0.00223302	0.00118073	0.0585968		-0.00392503	0.00118341	0.00091092		-0.003566	0.00118114	0.00253529
Trunk predicted mass		0.00187686	0.00117941	0.111531		-0.00535056	0.00117734	5.5059e-06		-0.00217706	0.00117579	0.0640872		-0.00388455	0.00117845	0.000979729		-0.00348237	0.00117621	0.00306995
Trunk fat mass		-0.000217458	0.00188917	0.90836		-0.00723244	0.00188586	0.000125546		-0.00323739	0.00188341	0.0856339		-0.00533346	0.00188763	0.0047214		-0.00549487	0.00188401	0.00353921
Leg predicted mass (right)		0.000378264	0.00120743	0.754068		-0.00574828	0.00120534	1.85216e-06		-0.00198185	0.00120379	0.0996944		-0.00268152	0.00120649	0.0262453		-0.00347238	0.00120418	0.00393185
Leg fat-free mass (right)		0.000378816	0.00121523	0.75525		-0.00577619	0.00121312	1.92316e-06		-0.00194266	0.00121156	0.10884		-0.00267323	0.00121428	0.0277019		-0.00346797	0.00121195	0.00421711
Leg fat-free mass (left)		0.000954456	0.00122215	0.434825		-0.00575644	0.00122003	2.37972e-06		-0.00234302	0.00121844	0.0544853		-0.00268412	0.0012212	0.0279548		-0.00317759	0.00121887	0.00913472
Leg predicted mass (left)		0.000909882	0.00121431	0.453679		-0.00570332	0.00121219	2.54024e-06		-0.00227125	0.00121062	0.0606406		-0.00268818	0.00121336	0.026727		-0.00309247	0.00121105	0.0106635
Leg fat percentage (right)		-0.00022108	0.00116408	0.849373		-0.00361124	0.00116209	0.00188668		-0.00192402	0.00116056	0.0973529		-0.00438234	0.00116314	0.000164809		-0.00207224	0.00116096	0.0742724
Arm fat mass (right)		-0.0009222	0.00184979	0.618102		-0.00725212	0.00184659	8.59263e-05		-0.00232434	0.00184417	0.207535		-0.0048436	0.0018483	0.00877891		-0.00475771	0.00184485	0.00991186
Body mass index (BMI)		-0.00200082	0.00185683	0.281238		-0.00800975	0.00185396	1.55835e-05		-0.00158434	0.00185122	0.392091		-0.0060669	0.0018549	0.00107277		-0.00225536	0.00185179	0.223251
Arm fat mass (left)		-0.000669561	0.00185089	0.717539		-0.00754056	0.00184767	4.48312e-05		-0.00197908	0.00184527	0.283491		-0.00499523	0.00184942	0.00691427		-0.00430694	0.00184593	0.0196382
Waist circumference		-0.000711207	0.00164714	0.665899		-0.0063571	0.00164467	0.000110994		-0.00142759	0.00164207	0.384636		-0.00481104	0.00164528	0.00345435		-0.00401203	0.00164248	0.0145796
Body fat percentage		-0.000594874	0.00141473	0.674131		-0.00471512	0.00141237	0.000842641		-0.00197221	0.00141039	0.162012		-0.00397489	0.00141364	0.00492657		-0.0029779	0.00141091	0.0348061
Hip circumference		-0.000149042	0.0018834	0.936926		-0.00865189	0.00188053	4.21134e-06		-0.00198759	0.00187766	0.289807		-0.00313382	0.00188136	0.095771		-0.00521492	0.00187808	0.00549114
Impedance of arm (left)		0.00108922	0.00133413	0.414258		0.00423908	0.00133184	0.00145841		0.000501892	0.00133013	0.705932		0.00580795	0.00133304	1.31963e-05		0.00129385	0.00133056	0.330846
SNPs: single nucleotide polymorphisms.

### Sheet: S5 Table
S5 Table. phyloP score and DAF stratification analysis.
			0 < DAF < 0.05 & phyloP <= 2				0 < DAF < 0.05 & phyloP > 2				0.05 <= DAF < 0.7 & phyloP <= 2				0.05 <= DAF < 0.7 & phyloP > 2
			(40,710 SNPs)				(35,474 SNPs)				(11,241 SNPs)				(4,839 SNPs)
Phenotypes		beta	SE	P-value		beta	SE	P-value		beta	SE	P-value		beta	SE	P-value
Arm fat-free mass (right)		0.000584941	0.00118008	0.620123		-0.00284004	0.00117868	0.0159748		0.00229543	0.0011777	0.0512871		-0.00734758	0.00117457	3.96739e-10
Arm fat-free mass (left)		0.00112762	0.00120174	0.348079		-0.00282924	0.00120033	0.0184215		0.00236978	0.00119932	0.0481627		-0.00734272	0.0011961	8.32268e-10
Arm predicted mass (left)		0.00126048	0.00119754	0.292544		-0.00302905	0.00119613	0.0113297		0.00196011	0.00119511	0.100985		-0.00712152	0.00119191	2.30568e-09
Leg fat mass (left)		0.00355379	0.00148728	0.0168737		-0.00306012	0.00148556	0.0394082		-0.0018596	0.00148431	0.210266		-0.00843892	0.0014804	1.19616e-08
Basal metabolic rate		0.000753762	0.0012435	0.544406		-0.00230829	0.00124201	0.0630973		0.00192362	0.00124097	0.12112		-0.0074833	0.0012377	1.48552e-09
Arm predicted mass (right)		0.000880913	0.00117682	0.454128		-0.00259431	0.00117543	0.0273065		0.00219884	0.00117445	0.0611768		-0.00705685	0.00117134	1.6973e-09
Weight		0.0022813	0.00166336	0.17022		-0.00322566	0.00166091	0.0521258		0.000320575	0.00165973	0.846843		-0.00956751	0.00165538	7.49321e-09
Whole body water mass		0.000293106	0.00118912	0.805303		-0.00227955	0.0011877	0.0549469		0.00237593	0.0011867	0.0452714		-0.00694853	0.00118358	4.34296e-09
Leg fat mass (right)		0.00350612	0.00150426	0.0197648		-0.00309199	0.00150249	0.0396001		-0.00122503	0.00150124	0.414495		-0.00829834	0.00149729	2.98888e-08
Whole body fat-free mass		0.000322479	0.00118768	0.785991		-0.00213369	0.00118626	0.0720729		0.00246718	0.00118526	0.0373845		-0.00692972	0.00118217	4.58177e-09
Whole body fat mass		0.00393981	0.00183708	0.0319851		-0.00336214	0.00183467	0.0668687		-0.00203128	0.00183319	0.267836		-0.0102392	0.00182824	2.13854e-08
Leg fat percentage (left)		0.00324233	0.00115072	0.0048378		-0.0026861	0.00114939	0.0194409		-0.00256199	0.00114841	0.025689		-0.00550954	0.00114542	1.50957e-06
Trunk fat-free mass		0.000339386	0.00118663	0.774872		-0.00223709	0.00118523	0.0590982		0.00307786	0.00118427	0.00935151		-0.00682694	0.00118105	7.46064e-09
Trunk predicted mass		0.000453079	0.00118169	0.701411		-0.00223526	0.00118025	0.0582419		0.00306436	0.00117929	0.00936405		-0.00672148	0.00117612	1.09856e-08
Trunk fat mass		0.00362605	0.00189274	0.0553951		-0.00351497	0.00189053	0.0629918		-0.00203935	0.00188895	0.28031		-0.00986541	0.00188392	1.6364e-07
Leg predicted mass (right)		0.000528646	0.00120973	0.662115		-0.00120072	0.00120832	0.320367		0.00130865	0.0012073	0.278387		-0.0064833	0.00120411	7.27914e-08
Leg fat-free mass (right)		0.000506462	0.00121754	0.677431		-0.00121065	0.00121612	0.319495		0.00133144	0.00121509	0.273188		-0.00648909	0.00121189	8.58512e-08
Leg fat-free mass (left)		0.000238437	0.00122448	0.845608		-0.00154338	0.00122303	0.206975		0.00188163	0.00122202	0.123618		-0.00655027	0.00121881	7.69316e-08
Leg predicted mass (left)		0.00024504	0.00121662	0.840378		-0.00153243	0.00121519	0.207288		0.00185158	0.00121418	0.127269		-0.00647294	0.00121098	9.038e-08
Leg fat percentage (right)		0.00306579	0.00116629	0.00857227		-0.00277891	0.00116491	0.0170562		-0.00186718	0.00116394	0.108675		-0.00517598	0.00116091	8.25432e-06
Arm fat mass (right)		0.00393784	0.00185328	0.033605		-0.00210878	0.00185114	0.254629		-0.00230837	0.0018496	0.212018		-0.00915265	0.00184472	6.99761e-07
Body mass index (BMI)		0.00371165	0.0018609	0.0460942		-0.00184056	0.0018582	0.321929		-0.00311003	0.00185681	0.0939489		-0.00840416	0.00185206	5.68867e-06
Arm fat mass (left)		0.0037215	0.00185448	0.0447758		-0.00179632	0.00185228	0.332153		-0.00202668	0.00185067	0.273472		-0.00906001	0.00184578	9.18339e-07
Waist circumference		0.00320526	0.00165086	0.0521902		-0.00278344	0.0016484	0.091303		-0.00175958	0.00164713	0.2854		-0.00720644	0.00164279	1.15128e-05
Body fat percentage		0.00349161	0.00141739	0.0137628		-0.00255262	0.00141568	0.0713737		-0.00267367	0.00141452	0.058738		-0.00622191	0.00141081	1.03337e-05
Hip circumference		0.00315261	0.0018877	0.0949046		-0.00162928	0.0018849	0.387376		-0.00126498	0.00188342	0.501814		-0.00921372	0.00187854	9.36145e-07
Impedance of arm (left)		-0.000993711	0.00133667	0.457228		0.00194084	0.00133509	0.146027		0.00018125	0.00133398	0.891923		0.0048007	0.00133051	0.000308426
DAF: derived allele frequency
SNPs: single nucleotide polymorphisms.

### Sheet: S6 Table
S6 Table. Association between coding load score and the 27 phenotypes with number of non-reference variants included as a covariate.
Phenotypes		beta	SE	P-value
Arm fat-free mass (right)		-0.00769871	0.00117644	5.99621e-11
Arm fat-free mass (left)		-0.008019	0.00119802	2.18254e-11
Arm predicted mass (left)		-0.00786679	0.00119382	4.41779e-11
Leg fat mass (left)		-0.00507679	0.00148282	0.000617729
Basal metabolic rate		-0.00795419	0.00123968	1.3983e-10
Arm predicted mass (right)		-0.00733806	0.00117319	3.98674e-10
Weight		-0.00838729	0.00165772	4.20577e-07
Whole body water mass		-0.00782908	0.00118546	4.00231e-11
Leg fat mass (right)		-0.00487058	0.00149974	0.0011639
Whole body fat-free mass		-0.00781477	0.001184	4.11037e-11
Whole body fat mass		-0.0061343	0.00183139	0.00080959
Leg fat percentage (left)		-0.00289086	0.00114728	0.0117446
Trunk fat-free mass		-0.00826743	0.00118297	2.78037e-12
Trunk predicted mass		-0.00817397	0.00117804	3.96839e-12
Trunk fat mass		-0.00641559	0.00188704	0.000674408
Leg predicted mass (right)		-0.0067914	0.00120603	1.79147e-08
Leg fat-free mass (right)		-0.00684974	0.00121382	1.67154e-08
Leg fat-free mass (left)		-0.00673689	0.00122074	3.41876e-08
Leg predicted mass (left)		-0.00659708	0.0012129	5.36016e-08
Leg fat percentage (right)		-0.00256049	0.0011628	0.0276651
Arm fat mass (right)		-0.00569847	0.00184768	0.00204172
Body mass index (BMI)		-0.00459009	0.00185471	0.0133308
Arm fat mass (left)		-0.00531579	0.00184883	0.00403772
Waist circumference		-0.00466586	0.00164517	0.0045672
Body fat percentage		-0.00237811	0.00141319	0.0924157
Hip circumference		-0.0073782	0.00188124	8.78471e-05
Impedance of arm (left)		0.00495169	0.00133264	0.000202682

### Sheet: S7 Table
S7 Table. Association between load scores restricted to sites where the human genome reference allele is the ancestral allele and 27 phenotypes.
Phenotypes		beta	SE	P-value
Arm fat-free mass (right)		-0.00682649	0.00117637	6.52019e-09
Arm fat-free mass (left)		-0.00682164	0.00119793	1.23859e-08
Arm predicted mass (left)		-0.00682079	0.00119373	1.1055e-08
Leg fat mass (left)		-0.00610965	0.00148267	3.77813e-05
Basal metabolic rate		-0.00684005	0.00123958	3.43091e-08
Arm predicted mass (right)		-0.0063419	0.00117313	6.45078e-08
Weight		-0.0079259	0.00165758	1.73987e-06
Whole body water mass		-0.00657057	0.00118537	2.97506e-08
Leg fat mass (right)		-0.00598089	0.00149957	6.65371e-05
Whole body fat-free mass		-0.00652467	0.00118391	3.56856e-08
Whole body fat mass		-0.0067273	0.00183122	0.000239126
Leg fat percentage (left)		-0.0041183	0.00114716	0.000330756
Trunk fat-free mass		-0.00680256	0.00118288	8.88907e-09
Trunk predicted mass		-0.00666682	0.00117796	1.51855e-08
Trunk fat mass		-0.00683924	0.00188685	0.000289367
Leg predicted mass (right)		-0.00550467	0.00120594	5.0062e-06
Leg fat-free mass (right)		-0.00552685	0.00121373	5.27561e-06
Leg fat-free mass (left)		-0.00560972	0.00122066	4.31587e-06
Leg predicted mass (left)		-0.00554745	0.00121282	4.78657e-06
Leg fat percentage (right)		-0.00386554	0.00116266	0.000885161
Arm fat mass (right)		-0.00650039	0.00184752	0.000434162
Body mass index (BMI)		-0.00579547	0.00185454	0.00177818
Arm fat mass (left)		-0.00588127	0.00184864	0.00146579
Waist circumference		-0.00524341	0.0016451	0.00143624
Body fat percentage		-0.00370673	0.00141303	0.00870989
Hip circumference		-0.00697876	0.0018811	0.000207358
Impedance of arm (left)		0.00504079	0.00133249	0.000155001

### Sheet: S8 Table
S8 Table. Association between load scores computed from human-free phyloP and 27 phenotypes.
Phenotypes		beta	SE	P-value
Arm fat-free mass (right)		-0.00490783	0.00117674	3.03745e-05
Arm fat-free mass (left)		-0.00535271	0.00119832	7.94142e-06
Arm predicted mass (left)		-0.00520793	0.00119413	1.29356e-05
Leg fat mass (left)		-0.00852581	0.00148307	8.99892e-09
Basal metabolic rate		-0.00521932	0.00123997	2.56324e-05
Arm predicted mass (right)		-0.00498913	0.00117348	2.12365e-05
Weight		-0.00782341	0.00165817	2.38174e-06
Whole body water mass		-0.00440065	0.00118575	0.000206244
Leg fat mass (right)		-0.00830179	0.00149999	3.12263e-08
Whole body fat-free mass		-0.00447106	0.00118431	0.00015988
Whole body fat mass		-0.00897227	0.00183165	9.66382e-07
Leg fat percentage (left)		-0.00653199	0.00114746	1.25288e-08
Trunk fat-free mass		-0.00407978	0.00118325	0.00056494
Trunk predicted mass		-0.00403688	0.0011783	0.000612605
Trunk fat mass		-0.00817777	0.00188736	1.472e-05
Leg predicted mass (right)		-0.00428402	0.00120632	0.000383367
Leg fat-free mass (right)		-0.00425938	0.00121411	0.00045115
Leg fat-free mass (left)		-0.00440315	0.00122103	0.000310882
Leg predicted mass (left)		-0.00436322	0.00121319	0.000322601
Leg fat percentage (right)		-0.00608055	0.00116298	1.71101e-07
Arm fat mass (right)		-0.00873007	0.00184804	2.31397e-06
Body mass index (BMI)		-0.0101951	0.00185511	3.89486e-08
Arm fat mass (left)		-0.00874249	0.00184918	2.27123e-06
Waist circumference		-0.00647096	0.00164567	8.42217e-05
Body fat percentage		-0.006228	0.00141335	1.0507e-05
Hip circumference		-0.00733678	0.0018818	9.66875e-05
Impedance of arm (left)		0.00690126	0.00133287	2.24745e-07

### Sheet: S9 Table
S9 Table: Clinical phenotypes (defined by phecodes) nominally associated (p-value<0.05) with genome-wide, non-coding, and coding load scores.
Genome-wide	Non-coding	Coding
594	733	716
594.8	433.1	716.9
722.9	798	773
733	594	531.2
604.1	604.1	080
433.1	172.3	172
798	596.1	716.2
608	760	008.5
157	735.2	594.8
850	594.8	706.2
610.1	610.1	389
172.3	735	433
596.1	157	706
362.2	380	532
362.29	451.2	172.2
380	722.9	625
451.2	850	722.9
612	362.2	401.1
293.1	362.29	704
735.2	608	578.8
760	293.1	740.9
458.1	612	726
695	475	433.2
475	458.1	411.2
474.2		411
292.4		803
803.1		158
		726.1
		191
		654.1
		763
		835
		433.21
		741
		559
		368
		550.2
		907
		381
		276
		184.11
		480.11
		785
		446
		742
		594
